# Lung injury epigenetically primes mesenchyme for amplified activation upon re-injury

**DOI:** 10.1101/2022.03.04.483065

**Authors:** Dakota L. Jones, Nunzia Caporarello, Jeffrey A. Meridew, Kyoung M. Choi, Andrew J. Haak, Patrick A. Link, Qi Tan, Tamas Ordog, Giovanni Ligresti, Daniel J. Tschumperlin

## Abstract

The lungs have a remarkable capacity to repair. However, repetitive injury can lead to progressive fibrosis and end-stage organ failure. Whether tissue-resident mesenchymal cell populations retain epigenetic memory of prior injuries that contribute to this pathological process is unknown. Here we used a genetic lineage labeling approach to mark the lung mesenchyme prior to injury, then performed multi-modal analyses on isolated lung mesenchyme during the initiation, progression and resolution of the fibrotic response. Our results demonstrate the remarkable epigenetic and transcriptional plasticity of the lung mesenchyme during fibrogenic activation and de-activation. Despite this plasticity, we also find that the lung mesenchyme retains specific epigenetic traits (memory) of prior activation, resulting in amplified induction of a fibrogenic program upon re-injury. We identify Runx1 as a critical driver of both fibrogenic activation and epigenetic memory. Comparison of fresh isolated and cultured lung mesenchyme demonstrates that Runx1 is spontaneously activated in standard culture conditions, previously masking these roles of Runx1. Genetic and pharmacological targeting of Runx1 dampens fibrogenic mesenchymal cell activation in cell and tissue models, confirming its functional importance. Finally, publicly available scRNAseq data reveal selective expression of Runx1 in the fibrogenic cell subpopulations that emerge in mouse and human fibrotic lung tissue. Collectively, our findings implicate Runx1 in both the initiation and memory of fibrogenic mesenchymal cell activation that together prime amplified mesenchymal cell responses upon repeated injury.
