## Supplementary material for "Lung injury epigenetically primes mesenchyme for amplified activation upon re-injury": Table S1

Gene	Primer	Sequence
Col28a1	mCol28a1-F	AGCAGCGGGTCAAGTCTCT
	mCol28a1-R	ACGCCATCTTTACGCCCTTC
Cthrc1	mCthrc1-F	CAGTTGTCCGCACCGATCA
	mCthrc1-R	GGTCCTTGTAGACACATTCCATT
Spp1	mSpp1-F	GCTTGGCTTATGGACTGAGGTC
	mSpp1-R	CCTTAGACTCACCGCTCTTCATG
Fn1	mFn1-F	ATGTGGACCCCTCCTGATAGT
	mFn1-R	GCCCAGTGATTTCAGCAAAGG
Col1a2	mCol1a2-F	AAGGGTGCTACTGGACTCCC
	mCol1a2-R	TTGTTACCGGATTCTCCTTTGG
Runx1	mRunx1-F	GCAGGCAACGATGAAAACTACT
	mRunx1-R	GCAACTTGTGGCGGATTTGTA
Tnc	mTnc-F	GAGCCCCTTTGCCTCAACAA
	mTnc-R	CTTCGCCCGTGAAACCTTCTT
Mki67	mMki67-F	ATCATTGACCGCTCCTTTAGGT
	mMki67-R	GCTCGCCTTGATGGTTCCT
Col7a1	mCol7a1-F	GCCCAGAGATAGAGTGACCTG
	mCol7a1-R	CGCACTTCTCGAAAGTTGCTG
Ccnd1	mCcnd1-F	GCGTACCCTGACACCAATCTC
	mCcnd1-R	CTCCTCTTCGCACTTCTGCTC
Ccna2	mCcna2-F	AAGAGAATGTCAACCCCGAAAAA
	mCcna2-R	ACCCGTCGAGTCTTGAGCTT
Ccnb2	mCcnb2-qPCR-Fwd	GCACTACCATCCTTCTCAGGTG
	mCcnb2-qPCR-Rev	TGTGCTGCATGACTTCCAGGAC
Gapdh	mGapdh-F	GTGGAGTCATACTGGAACATGTAG
	mGapdh-R	AATGGTGAAGGTCGGTGTG
Gusb	mGusb-F	GGCTGGTGACCTACTGGATTT
	mGusb-R	GGCACTGGGAACCTGAAGT
Col1a1	mCol1a1-F	CCTCAGGGTATTGCTGGACAAC
	mCol1a1-R	CAGAAGGACCTTGTTTGCCAGG
